# An apicomplexan bromodomain, TgBDP1 associates with diverse epigenetic factors to regulate essential transcriptional processes in *Toxoplasma gondii*

**DOI:** 10.1101/2022.12.24.521857

**Authors:** Krista Fleck, Seth McNutt, Feixia Chu, Victoria Jeffers

## Abstract

The protozoan pathogen *Toxoplasma gondii* relies on tight regulation of gene expression to invade and establish infection in its host. The divergent gene regulatory mechanisms of *Toxoplasma* and related apicomplexan pathogens rely heavily on regulators of chromatin structure and histone modifications. The important contribution of histone acetylation for *Toxoplasma* in both acute and chronic infection has been demonstrated, where histone acetylation increases at active gene loci. However, the direct consequences of specific histone acetylation marks and the chromatin pathway that influences transcriptional regulation in response to the modification is unclear. As a reader of lysine acetylation, the bromodomain serves as a mediator between the acetylated histone and transcriptional regulators. Here we show that the bromodomain protein TgBDP1 which is conserved amongst Apicomplexa and within the Alveolata superphylum, is essential for *Toxoplasma* asexual proliferation. Using CUT&TAG we demonstrate that TgBDP1 is recruited to transcriptional start sites of a large proportion of parasite genes. Transcriptional profiling during TgBDP1 knockdown revealed that loss of TgBDP1 leads to major dysregulation of gene expression, implying multiple roles for TgBDP1 in both gene activation and repression. This is supported by interactome analysis of TgBDP1 demonstrating that TgBDP1 forms a core complex with two other bromodomain proteins and an ApiAP2 factor. This core complex appears to interact with other epigenetic factors such as nucleosome remodelling complexes. We conclude that TgBDP1 interacts with diverse epigenetic regulators to exert opposing influences on gene expression in the *Toxoplasma* tachyzoite.

**Summary:** Histone acetylation is critical for proper regulation of gene expression in the single celled eukaryotic pathogen *Toxoplasma gondii*. Bromodomain proteins are “readers” of histone acetylation and may link the modified chromatin to transcription factors. Here, we show that the bromodomain protein TgBDP1 is essential for parasite survival and that loss of TgBDP1 results in global dysregulation of gene expression. TgBDP1 is recruited to the promoter region of a large proportion of parasite genes, forms a core complex with two other bromodomain proteins and interacts with different transcriptional regulatory complexes. We conclude that TgBDP1 is a key factor for sensing specific histone modifications to influence multiple facets of transcriptional regulation in *Toxoplasma gondii*.
