## Supplemental Table 1 for "An apicomplexan bromodomain, TgBDP1 associates with diverse epigenetic factors to regulate essential transcriptional processes in *Toxoplasma gondii*"

### Sheet: Table S1
PROTID	Gene ID	Product Description	preyFreq	preyAvg_AvgCounts	preySD_AvgCounts	A0A125YZ61_AVG_SPC	A0A125YZ61_FC_A	A0A125YZ61_FC_B	SAINT probability	A0A125YZ61_iREF	Peptide counts_BDP1_Rep3	Peptide counts_BDP1_Rep2	Peptide counts_BDP1_Rep1	Peptide counts_Ku80_Rep3	Peptide counts_Ku80_Rep2	Peptide counts_Ku80_Rep1
S7W3J3	TGGT1_202490	AP2 domain transcription factor AP2VIIa-7	1	27.6667	0	27.6667	18.24	16.46	1	0	45	30	8	0	0	0
A0A125YZ61	TGGT1_263580	bromodomain-containing protein BDP1	1	135	0	135	95.61	93.69	1	0	162	117	126	0	0	0
S7WDQ7	TGGT1_264020	hypothetical protein BDP5	1	43.6667	0	43.6667	30.63	30.62	1	0	53	46	32	0	0	0
S7UFU4	TGGT1_264640	bromodomain-containing protein BDP2	1	120	0	120	82.99	82.81	1	0	146	121	93	0	0	0
S7W7H2	TGGT1_258240	chromodomain helicase DNA binding protein CHD1/SWI2/SNF2	1	10.6667	0	10.6667	3.13	2.71	0.95	0	14	16	2	6	0	0
S7W4M7	TGGT1_223390	putative activating signal cointegrator 1 complex subunit 3 family 1 ASCC3L1	1	3.66667	0	3.66667	3.29	3.13	0.94	0	5	5	1	0	0	0
S7WDQ9	TGGT1_268370	non-specific serine/threonine protein kinase	1	3	0	3	2.76	2.33	0.91	0	6	3	0	0	0	0
S7WJ21	TGGT1_231970	pre-mRNA processing splicing factor PRP8	1	3	0	3	2.81	2.34	0.88	0	3	6	0	0	0	0
A0A125YX54	TGGT1_228470	ribosomal protein RPL15	1	2	0	2	2.19	1.98	0.86	0	3	3	0	0	0	0
S7UYE2	TGGT1_262690	ribosomal protein RPL27	1	2.33333	0	2.33333	2.38	2.11	0.86	0	4	3	0	0	0	0
A0A125YGX8	TGGT1_232230	ribosomal protein RPL30	1	2.33333	0	2.33333	2.38	2.11	0.85	0	4	3	0	0	0	0
S7W632	TGGT1_235420	hypothetical protein	1	2	0	2	2.19	1.98	0.83	0	3	3	0	0	0	0
A0A125YW74	TGGT1_261570	ribosomal protein RPL7A	1	4.66667	0	4.66667	2.47	2.26	0.8	0	6	7	1	0	0	2
S7UIG4	TGGT1_306660	RNA pseudouridine synthase superfamily protein	1	1.66667	0	1.66667	2.36	2.05	0.8	0	0	2	3	0	0	0
A0A125YT48	TGGT1_254440	ribosomal protein RPL12	1	1.66667	0	1.66667	1.98	1.82	0.77	0	3	2	0	0	0	0
S7UJM8	TGGT1_318440	helicase associated domain (ha2) protein	1	1.66667	0	1.66667	1.98	1.82	0.74	0	3	2	0	0	0	0
A0A125YFP0	TGGT1_218410	ribosomal protein RPP0	1	5	0	5	2.26	2.04	0.71	0	6	8	1	1	0	2
S7UWM8	TGGT1_223920	rhoptry neck protein RON3	1	1.33333	0	1.33333	2.01	1.84	0.68	0	2	0	2	0	0	0
S7UZS0	TGGT1_278440	putative SWI2/SNF2 Brahma (TgBRG1)	1	1.66667	0	1.66667	2.09	2.04	0.66	0	3	1	1	0	0	0
S7WHD1	TGGT1_245680	ribosomal protein RPL21	1	3	0	3	2.26	2.16	0.65	0	3	5	1	0	0	1
S7V0F2	TGGT1_249270	putative protein disulfide isomerase-related protein (provisional)	1	9.66667	0	9.66667	2.39	2.38	0.65	0	10	11	8	2	0	6
S7VWG3	TGGT1_305340	corepressor complex CRC230 (MORC)	1	3.33333	0	3.33333	2.04	1.65	0.59	0	3	7	0	2	0	0
S7UU93	TGGT1_310720A	hypothetical protein	1	2.33333	0	2.33333	2.34	1.93	0.58	0	6	1	0	0	0	0
S7VZH4	TGGT1_236970	SWI2/SNF2-containing PHD finger protein	1	1.33333	0	1.33333	1.81	1.65	0.57	0	1	3	0	0	0	0
A0A125YNZ7	TGGT1_218960	AP2 domain transcription factor AP2XII-1	1	2.33333	0	2.33333	2.43	1.95	0.56	0	1	6	0	0	0	0
S7UXX9	TGGT1_263050	ribosomal protein RPL13	1	4	0	4	1.85	1.5	0.55	0	7	5	0	1	0	2
S7W653	TGGT1_238010	ribosomal protein RPL23A	1	3.66667	0	3.66667	1.83	1.67	0.49	0	3	7	1	1	0	2
A0A125YMA6	TGGT1_221380	alba 1	1	1	0	1	1.6	1.52	0.48	0	1	2	0	0	0	0
A0A125YLJ3	TGGT1_263090	14-3-3 protein	1	1	0	1	1.59	1.51	0.47	0	2	1	0	0	0	0
S7UQ42	TGGT1_291140	CCR4-Not complex component, Not1 protein	1	4.33333	0	4.33333	1.62	1.29	0.47	0	8	5	0	5	0	0
A0A125YZ10	TGGT1_210690	ribosomal protein RPS6	1	6	0	6	1.9	1.66	0.46	0	13	3	2	5	0	1
S7UTQ7	TGGT1_312490	hypothetical protein	1	1.66667	0	1.66667	1.91	1.53	0.45	0	0	1	4	0	0	1
A0A125YJN6	TGGT1_215470	ribosomal protein RPL10A	1	5.66667	0	5.66667	1.3	1.24	0.44	0	8	7	2	2	2	2
S7USN0	TGGT1_312650	hypothetical protein	1	1.66667	0	1.66667	1.95	1.57	0.44	0	5	0	0	0	0	0
S7VWW7	TGGT1_294550	dynein heavy chain	1	1.66667	0	1.66667	2.03	1.6	0.42	0	0	5	0	0	0	0
S7UT72	TGGT1_313390	ribosomal protein RPL6	1	5.33333	0	5.33333	1.92	1.91	0.42	0	7	6	3	2	0	3
A0A125YPP2	TGGT1_250810	ribosomal protein RPL35	1	1.33333	0	1.33333	1.76	1.48	0.41	0	4	0	0	0	0	0
S7VRE4	TGGT1_293380	histone lysine acetyltransferase HAT1	1	1	0	1	1.6	1.52	0.41	0	1	2	0	0	0	0
A0A125YNG1	TGGT1_306060	rhoptry neck protein RON8	1	1.33333	0	1.33333	1.83	1.51	0.41	0	0	4	0	0	0	0
S7UT30	TGGT1_310720B	hypothetical protein	1	1.33333	0	1.33333	1.76	1.48	0.41	0	4	0	0	0	0	0
S7UT79	TGGT1_310900	AP2 domain transcription factor AP2XI-2	1	1.33333	0	1.33333	1.83	1.51	0.41	0	0	4	0	0	0	0
A0A125YPQ6	TGGT1_249250	ribosomal protein RPL35A	1	1	0	1	1.62	1.42	0.4	0	0	3	0	0	0	0
A0A125YHE1	TGGT1_305160	histone H2Ba	1	4.33333	0	4.33333	1.41	1.04	0.4	0	3	10	0	3	0	3
S7UU32	TGGT1_311160	PWI domain-containing protein	1	2.33333	0	2.33333	1.48	1.27	0.4	0	0	4	3	0	0	3
S7VY87	TGGT1_288650	dense granule protein GRA12	1	1	0	1	1.62	1.42	0.39	0	0	3	0	0	0	0
S7UPU1	TGGT1_215260	carbamoylphosphate synthetase	1	0.666667	0	0.666667	1.63	1.43	0.36	0	0	0	2	0	0	0
S7V393	TGGT1_229250A	ribosomal protein RPL28	1	1.33333	0	1.33333	1.42	1.2	0.34	0	4	0	0	1	0	0
A0A125YP05	TGGT1_249850	GAP40 protein	1	0.666667	0	0.666667	1.41	1.31	0.34	0	0	2	0	0	0	0
S7W5U3	TGGT1_214970	putative DNA replication licensing factor	1	0.666667	0	0.666667	1.41	1.31	0.33	0	0	2	0	0	0	0
A0A125YMW0	TGGT1_289530	ribosomal protein RPL19	1	1.66667	0	1.66667	1.63	1.63	0.33	0	2	2	1	0	0	1
A0A125YUF5	TGGT1_314810	ribosomal protein RPL7	1	3	0	3	1.54	1.48	0.33	0	5	3	1	0	0	3
S7UWI4	TGGT1_224850	putative polyadenylate binding protein	1	1.33333	0	1.33333	1.39	1.31	0.32	0	2	2	0	0	0	1
S7UXN8	TGGT1_262040	SAC3/GANP family protein	1	0.666667	0	0.666667	1.41	1.31	0.32	0	0	2	0	0	0	0
S7WKR9	TGGT1_268580	hypothetical protein	1	0.666667	0	0.666667	1.38	1.29	0.32	0	2	0	0	0	0	0
A0A125YLN2	TGGT1_294670	translation initiation factor 3 subunit	1	0.666667	0	0.666667	1.41	1.31	0.32	0	0	2	0	0	0	0
S7V3M2	TGGT1_274000	hypothetical protein	1	1.66667	0	1.66667	0.76	0.61	0.3	0	0	1	4	0	3	0
S7UWZ2	TGGT1_228120	hypothetical protein	1	0.666667	0	0.666667	1.41	1.31	0.29	0	0	2	0	0	0	0
A0A125YSP4	TGGT1_262670	ribosomal protein RPL18A	1	3.66667	0	3.66667	1.66	1.65	0.29	0	4	5	2	2	0	2
A0A125YIP7	TGGT1_275810	ribosomal protein RPS10	1	2	0	2	1.25	0.96	0.29	0	6	0	0	3	0	0
A0A125YRM1	TGGT1_284560	ribosomal protein RPL9	1	2	0	2	1.38	1.25	0.29	0	3	3	0	0	0	2
S7W963	TGGT1_314410	putative aquarius	1	0.666667	0	0.666667	1.41	1.31	0.29	0	0	2	0	0	0	0
S7WKJ0	TGGT1_270510	asparaginyl-tRNA synthetase (NOB+tRNA synthase)	1	1.33333	0	1.33333	1.34	1.22	0.28	0	0	2	2	1	0	1
A0A125YNL0	TGGT1_315610	hypothetical protein	1	0.666667	0	0.666667	1.38	1.29	0.28	0	2	0	0	0	0	0
A0A125YHI6	TGGT1_219300	ran binding protein	1	1	0	1	1.23	0.99	0.27	0	0	0	3	0	0	2
S7VP61	TGGT1_264860	zinc finger, C3HC4 type (RING finger) domain-containing protein	1	1.66667	0	1.66667	1.35	1.24	0.25	0	2	3	0	2	0	0
A0A125YXF2	TGGT1_227600	ribosomal protein RPL34	1	1	0	1	1.29	1.23	0.24	0	1	2	0	1	0	0
S7V0L0	TGGT1_248340	GTP-binding nuclear protein ran/tc4	1	2.33333	0	2.33333	1.36	1.26	0.24	0	5	1	1	1	0	2
A0A125YU05	TGGT1_292130	ribosomal protein RPL13A	1	4	0	4	1.14	1.05	0.24	0	4	7	1	2	1	3
A0A125YTR1	TGGT1_309120	ribosomal protein RPL4	1	10.3333	0	10.3333	2.11	2.1	0.24	0	11	11	9	6	0	5
A0A125YFT3	TGGT1_309810	ribosomal protein RPP2	1	1	0	1	1.24	1.18	0.24	0	1	2	0	0	0	1
S7W881	TGGT1_313240	putative ethylene-responsive RNA helicase	1	0.666667	0	0.666667	0.94	0.82	0.24	0	0	0	2	0	1	0
S7UTL3	TGGT1_313670	adaptin n terminal region domain-containing protein	1	1	0	1	1.27	1.13	0.24	0	3	0	0	1	0	0
S7UZZ8	TGGT1_251500	putative eukaryotic initiation factor-3, subunit 3	1	3.66667	0	3.66667	1.67	1.67	0.23	0	4	4	3	1	0	3
A0A125YHM1	TGGT1_262620	RNA recognition motif-containing protein	1	1.66667	0	1.66667	1.39	1.35	0.23	0	1	3	1	1	0	1
A0A125YP80	TGGT1_300200	histone H2AZ	1	4.33333	0	4.33333	1.05	1	0.23	0	3	5	5	2	3	1
A0A125YMF4	TGGT1_209910	histone H2Bv	1	2.33333	0	2.33333	1.36	1.2	0.22	0	3	4	0	2	0	1
A0A125YHU3	TGGT1_239260	histone H4	1	5.66667	0	5.66667	1.14	1.01	0.22	0	2	10	5	2	2	5
A0A125YQA8	TGGT1_205250	rhoptry protein ROP18	1	5	0	5	1.41	1.32	0.21	0	4	9	2	6	0	2
S7UVX4	TGGT1_212290	ribosomal protein RPS19	1	1.66667	0	1.66667	1.14	0.91	0.21	0	5	0	0	3	0	0
S7VUJ0	TGGT1_216670	FUSE-binding protein 2 / KH-type splicing regulatory protein	1	3	0	3	1.2	1.09	0.21	0	4	1	4	4	1	0
A0A125YQR5	TGGT1_226970	ribosomal protein RPS11	1	2.66667	0	2.66667	1.26	1.07	0.21	0	6	0	2	5	0	0
A0A125YZ25	TGGT1_275650	hypothetical protein	1	1	0	1	1.29	1.23	0.21	0	1	2	0	1	0	0
A0A125YHZ1	TGGT1_213350	ribosomal protein RPS15	1	4.33333	0	4.33333	1.33	1.27	0.2	0	8	3	2	4	0	3
S7UIC6	TGGT1_306220	hypothetical protein	1	3.66667	0	3.66667	1.49	1.4	0.19	0	3	3	5	4	0	2
A0A125YQV1	TGGT1_227360	ribosomal protein RPL3	1	3	0	3	1.16	1.11	0.18	0	3	5	1	2	1	1
A0A125YRB0	TGGT1_300000	ribosomal protein RPL18	1	2	0	2	1.21	1.07	0.18	0	2	4	0	1	0	2
A0A125YV56	TGGT1_204020	ribosomal protein RPL8	1	4.33333	0	4.33333	1.47	1.45	0.17	0	6	5	2	3	0	3
S7UKG7	TGGT1_221522	adaptor complexes medium subunit family protein	1	0.666667	0	0.666667	1.14	1.06	0.17	0	0	2	0	1	0	0
S7US57	TGGT1_241170	hypothetical protein	1	7.66667	0	7.66667	1.65	1.38	0.17	0	8	3	12	11	0	2
S7UQS1	TGGT1_215460	ribosomal protein RPS24	1	4.66667	0	4.66667	1.42	1.42	0.16	0	5	5	4	4	1	1
S7ULB8	TGGT1_221950	putative splicesome-associated protein	1	1	0	1	1.13	1.07	0.15	0	0	2	1	1	0	1
S7WJ42	TGGT1_231480	putative GCN1	1	11	0	11	1.44	1.15	0.15	0	24	7	2	18	0	0
A0A125YQ53	TGGT1_235930	domain K- type RNA binding proteins family protein	1	2.33333	0	2.33333	1.45	1.43	0.15	0	2	3	2	1	0	2
S7W7N0	TGGT1_258850	hypothetical protein	1	1	0	1	0.9	0.72	0.14	0	0	0	3	0	0	4
A0A125YSB0	TGGT1_290950	putative clathrin heavy chain	1	2.33333	0	2.33333	1.32	1.25	0.13	0	1	4	2	3	0	1
A0A125YTT2	TGGT1_300190	ribosomal protein RPL37A	1	2	0	2	1.12	1.01	0.13	0	3	3	0	4	0	0
A0A125YUG2	TGGT1_305520	ribosomal protein RPS2	1	6	0	6	1.07	1.04	0.13	0	10	5	3	5	2	3
A0A125YWJ5	TGGT1_236650	DEAD (Asp-Glu-Ala-Asp) box polypeptide 17	1	4.66667	0	4.66667	0.84	0.8	0.12	0	3	8	3	0	3	6
A0A125YLK7	TGGT1_218260	histone H3.3	1	4.33333	0	4.33333	1.42	1.37	0.11	0	3	6	4	3	0	4
A0A125YT45	TGGT1_239760	ribosomal protein RPL22	1	1.66667	0	1.66667	0.75	0.74	0.11	0	3	1	1	0	2	1
A0A125YGM0	TGGT1_240650	putative coatomer protein complex, subunit alpha	1	3.66667	0	3.66667	0.99	0.78	0.11	0	3	8	0	7	0	2
A0A125YQR1	TGGT1_273520	PCI domain-containing protein	1	2	0	2	1.23	1.22	0.11	0	3	2	1	0	0	3
S7UU80	TGGT1_204400	putative ATPase synthase subunit alpha	1	0.666667	0	0.666667	0.89	0.83	0.1	0	0	2	0	0	0	2
S7V3B5	TGGT1_232300	ribosomal protein RPS3	1	8.33333	0	8.33333	1.3	1.05	0.09	0	19	4	2	13	0	2
A0A125YFR2	TGGT1_261580	histone H2AX	1	1	0	1	0.7	0.61	0.09	0	0	3	0	0	1	2
A0A125YZT0	TGGT1_277000	putative transport protein Sec24	1	1	0	1	1.09	1.03	0.09	0	1	2	0	2	0	0
S7VXH0	TGGT1_291680	Sec23/Sec24 trunk domain-containing protein	1	0.666667	0	0.666667	0.92	0.86	0.09	0	0	2	0	1	0	1
S7UL41	TGGT1_223050	ribosomal protein RPS20	1	1.66667	0	1.66667	0.89	0.72	0.08	0	5	0	0	5	0	0
S7UUD7	TGGT1_304710	putative eukaryotic peptide chain release factor	1	2	0	2	0.94	0.83	0.07	0	2	4	0	2	0	3
S7UYT4	TGGT1_261250	histone H2A1	1	5.33333	0	5.33333	0.99	0.96	0.06	0	4	7	5	3	3	3
S7UVX9	TGGT1_212250	XPG N-terminal domain-containing protein	1	4.33333	0	4.33333	1.27	1.24	0.05	0	5	6	2	6	0	2
A0A125YPJ0	TGGT1_219800	putative vacuolar ATP synthase subunit b	1	1.66667	0	1.66667	1.19	1.19	0.05	0	2	2	1	2	0	1
S7UNX9	TGGT1_291960	rhoptry kinase family protein ROP40 (incomplete catalytic triad)	1	1.66667	0	1.66667	1.16	1.16	0.05	0	2	2	1	1	0	2
S7W7J7	TGGT1_258580	rhoptry protein ROP17	1	3	0	3	1.14	1.1	0.04	0	2	5	2	7	0	0
S7VUK3	TGGT1_216580	hypothetical protein	1	1	0	1	0.59	0.54	0.03	0	1	0	2	0	2	2
A0A125YJ16	TGGT1_295110	rhoptry protein ROP7	1	0.666667	0	0.666667	0.8	0.74	0.03	0	0	2	0	2	0	1
S7W864	TGGT1_313370	hypothetical protein	1	0.666667	0	0.666667	0.8	0.75	0.03	0	2	0	0	3	0	0
S7VU47	TGGT1_221320	acetyl-CoA carboxylase ACC1	1	0.666667	0	0.666667	0.82	0.76	0.02	0	0	2	0	3	0	0
S7WD82	TGGT1_227820	hypothetical protein	1	1.66667	0	1.66667	0.94	0.92	0.02	0	2	1	2	2	0	3
A0A125YGD9	TGGT1_228190	putative eukaryotic initiation factor-3, subunit 5	1	1.33333	0	1.33333	0.87	0.82	0.02	0	2	2	0	2	0	2
A0A125YZM8	TGGT1_232710	ribosomal protein RPS3A	1	8	0	8	0.93	0.89	0.02	0	12	9	3	6	4	4
S7W7R3	TGGT1_309590	rhoptry protein ROP1	1	4.33333	0	4.33333	1.3	1.29	0.02	0	5	4	4	4	0	4
A0A125YWE7	TGGT1_207840	ribosomal protein RPS17	1	7	0	7	0.83	0.75	0.01	0	14	4	3	11	2	5
S7WHM0	TGGT1_217570	ribosomal protein RPS27	1	3	0	3	0.83	0.82	0.01	0	3	3	3	3	2	2
S7UWC7	TGGT1_234450	ribosomal protein RPS15A	1	6.66667	0	6.66667	1.05	1.04	0.01	0	9	6	5	8	2	3
A0A125YVY8	TGGT1_243570	ribosomal protein RPS26	1	2.66667	0	2.66667	0.82	0.8	0.01	0	4	3	1	4	1	2
S7WHE0	TGGT1_245460	ribosomal protein RPS8	1	8.33333	0	8.33333	1.02	0.97	0.01	0	14	5	6	11	3	2
S7UMN8	TGGT1_276140	ADP ribosylation factor ARF1	1	2	0	2	0.65	0.64	0.01	0	3	2	1	2	2	2
A0A125YTM1	TGGT1_310490	ribosomal protein RPL27A	1	10	0	10	1.05	0.97	0.01	0	17	5	8	12	4	2
S7UT35	TGGT1_311240	putative DnaJ family chaperone	1	1	0	1	0.68	0.65	0.01	0	1	2	0	2	0	3
S7WB14	TGGT1_201680	putative eukaryotic initiation factor-3 subunit 10	1	15	0	15	1.06	0.85	0	0	23	20	2	36	0	0
A0A125YQY1	TGGT1_203280	hypothetical protein	1	0.666667	0	0.666667	0.73	0.71	0	0	1	0	1	2	0	2
S7UVX0	TGGT1_203600	hypothetical protein	1	0.333333	0	0.333333	1.19	1.16	0	0	1	0	0	0	0	0
A0A125YNY0	TGGT1_203630	ribosomal protein RPL44	1	1	0	1	0.69	0.66	0	0	2	1	0	3	0	2
A0A125YN62	TGGT1_205340	ribosomal protein RPS12	1	0.333333	0	0.333333	1.19	1.16	0	0	1	0	0	0	0	0
A0A125YJ59	TGGT1_205470	putative translation elongation factor 2 family protein	1	2.33333	0	2.33333	0.37	0.32	0	0	0	4	3	16	0	9
S7VSK0	TGGT1_207430	putative ATP-dependent RNA helicase DDX1	1	0.333333	0	0.333333	1.19	1.16	0	0	1	0	0	0	0	0
A0A125YYJ0	TGGT1_207440	ribosomal protein RPS4	1	11.6667	0	11.6667	1.04	1.01	0	0	15	9	11	10	5	6
S7UJU6	TGGT1_208350	hypothetical protein	1	0.333333	0	0.333333	1.21	1.17	0	0	0	1	0	0	0	0
A0A125YH17	TGGT1_209030	actin ACT1	1	15	0	15	0.57	0.57	0	0	18	16	11	12	14	18
A0A125YJ43	TGGT1_211670	S1 RNA binding domain-containing protein	1	11	0	11	0.72	0.65	0	0	7	11	15	11	0	32
A0A125YJU3	TGGT1_212240	putative beta-1 tubulin	1	8	0	8	0.43	0.42	0	0	7	11	6	6	10	18
A0A125YNH9	TGGT1_212300	hypothetical protein	1	0.333333	0	0.333333	1.19	1.16	0	0	1	0	0	0	0	0
S7UR99	TGGT1_214270	putative translation initiation factor IF-2	1	2	0	2	0.95	0.94	0	0	3	2	1	6	0	0
A0A125YHQ9	TGGT1_215060	putative small GTP-binding protein sar1	1	0.333333	0	0.333333	0.93	0.91	0	0	0	1	0	0	0	1
A0A125YHJ3	TGGT1_215980	hypothetical protein	1	0.666667	0	0.666667	0.31	0.31	0	0	1	1	0	1	2	6
S7VUI4	TGGT1_216730	MCM2/3/5 family protein	1	0.333333	0	0.333333	1.19	1.16	0	0	1	0	0	0	0	0
A0A125YNR1	TGGT1_216860	DEAD (Asp-Glu-Ala-Asp) box polypeptide DDX39	1	3.66667	0	3.66667	0.63	0.59	0	0	4	6	1	7	0	9
S7V293	TGGT1_219742	hypothetical protein	1	0.333333	0	0.333333	1.32	1.25	0	0	0	0	1	0	0	0
S7VVA0	TGGT1_220100	phosphoribosylpyrophosphate synthetase	1	0.333333	0	0.333333	1.19	1.16	0	0	1	0	0	0	0	0
A0A125YYZ4	TGGT1_221620	putative beta-tubulin	1	9	0	9	0.43	0.42	0	0	9	12	6	7	11	20
S7ULG8	TGGT1_221660	DEAD/DEAH box helicase domain-containing protein	1	0.333333	0	0.333333	1.32	1.25	0	0	0	0	1	0	0	0
A0A125YMQ8	TGGT1_222380	importin-beta N-terminal domain-containing protein	1	0.333333	0	0.333333	0.96	0.94	0	0	1	0	0	1	0	0
A0A125YS98	TGGT1_222860	putative eukaryotic translation initiation factor	1	8.33333	0	8.33333	1.07	0.97	0	0	13	10	2	12	1	4
S7UWV9	TGGT1_225000	hypothetical protein	1	0.333333	0	0.333333	1.19	1.16	0	0	1	0	0	0	0	0
A0A125YQT9	TGGT1_225080	ribosomal protein RPS18	1	7.66667	0	7.66667	0.69	0.67	0	0	13	5	5	14	4	5
A0A125YSI6	TGGT1_226250	DEAD (Asp-Glu-Ala-Asp) box polypeptide DDX3X	1	21.6667	0	21.6667	1.19	1.19	0	0	26	25	14	24	3	14
A0A125YJQ7	TGGT1_227280	dense granule protein GRA3	1	0.333333	0	0.333333	1.19	1.16	0	0	1	0	0	0	0	0
S7UXC3	TGGT1_227850	peptidyl-prolyl cis-trans isomerase, cyclophilin-type domain-containing protein	1	27	0	27	0.74	0.71	0	0	26	25	30	39	5	47
S7UX86	TGGT1_228170	inner membrane complex protein IMC2A	1	0.333333	0	0.333333	1.32	1.25	0	0	0	0	1	0	0	0
A0A125YUA9	TGGT1_228210	26S proteasome regulatory subunit	1	0.333333	0	0.333333	1.21	1.17	0	0	0	1	0	0	0	0
A0A125YRX1	TGGT1_229670	ribosomal protein RPS23	1	9.66667	0	9.66667	0.72	0.72	0	0	13	9	7	21	4	5
S7V277	TGGT1_230940	hypothetical protein	1	2.33333	0	2.33333	0.7	0.61	0	0	5	2	0	5	0	4
A0A125YR20	TGGT1_231080	ribosomal protein RPL38	1	6	0	6	0.69	0.65	0	0	7	9	2	11	1	9
S7V273	TGGT1_231140	ribosomal protein RPS25	1	5.33333	0	5.33333	0.56	0.54	0	0	6	8	2	8	4	7
A0A125YG48	TGGT1_233460	SAG-related sequence SRS29B	1	3	0	3	0.31	0.27	0	0	1	7	1	5	5	12
S7URR7	TGGT1_235402	CorA family Mg2+ transporter protein	1	0.333333	0	0.333333	0.96	0.94	0	0	1	0	0	1	0	0
S7W634	TGGT1_235470	myosin A	1	1.33333	0	1.33333	0.07	0.07	0	0	2	2	0	7	27	8
S7UQY5	TGGT1_237220	putative DNA replication licensing factor Mcm7	1	0.333333	0	0.333333	0.81	0.79	0	0	1	0	0	2	0	0
A0A125YZ18	TGGT1_239100	ribosomal protein RPS7	1	10.3333	0	10.3333	0.67	0.67	0	0	14	11	6	18	5	9
A0A125YUV0	TGGT1_239330	ribosomal protein RPL37	1	4	0	4	0.73	0.72	0	0	4	4	4	5	3	3
A0A125YMY8	TGGT1_239820	D-3-phosphoglycerate dehydrogenase	1	5.33333	0	5.33333	0.62	0.61	0	0	6	5	5	16	0	10
A0A125YLM5	TGGT1_242070	cAMP-dependent protein kinase regulatory subunit	1	0.333333	0	0.333333	0.93	0.91	0	0	0	1	0	0	0	1
A0A125YNF8	TGGT1_242330	ribosomal protein RPS5	1	5.33333	0	5.33333	0.82	0.7	0	0	12	2	2	18	0	0
S7URL7	TGGT1_242760	hypothetical protein	1	0.333333	0	0.333333	1.19	1.16	0	0	1	0	0	0	0	0
S7VTT7	TGGT1_244560	putative heat shock protein 90	1	4	0	4	1.13	1.11	0	0	5	3	4	10	0	0
S7USW1	TGGT1_244840	zinc knuckle domain-containing protein	1	3.66667	0	3.66667	0.61	0.57	0	0	3	3	5	6	0	13
S7V119	TGGT1_247450	hypothetical protein	1	0.333333	0	0.333333	1.21	1.17	0	0	0	1	0	0	0	0
A0A125YGZ6	TGGT1_247470	putative nucleolar protein	1	0.333333	0	0.333333	0.93	0.91	0	0	0	1	0	0	0	1
A0A125YI79	TGGT1_248390	ribosomal protein RPL26	1	6.66667	0	6.66667	0.97	0.85	0	0	14	4	2	13	0	4
A0A125YWF5	TGGT1_248480	ribosomal protein RPS9	1	8.66667	0	8.66667	0.63	0.62	0	0	13	7	6	15	6	6
A0A125YXY2	TGGT1_249180	bifunctional dihydrofolate reductase-thymidylate synthase	1	0.333333	0	0.333333	1.19	1.16	0	0	1	0	0	0	0	0
A0A125YLS5	TGGT1_249900	putative adenine nucleotide translocator	1	0.333333	0	0.333333	1.21	1.17	0	0	0	1	0	0	0	0
A0A125YLG0	TGGT1_250770	putative eukaryotic initiation factor-4A	1	11.6667	0	11.6667	1.07	1.06	0	0	12	16	7	10	1	14
A0A125YIC7	TGGT1_252290	putative importin alpha	1	0.333333	0	0.333333	1.21	1.17	0	0	0	1	0	0	0	0
S7UNA3	TGGT1_252320	Sas10/Utp3/C1D family protein	1	0.333333	0	0.333333	1.32	1.25	0	0	0	0	1	0	0	0
S7VW28	TGGT1_252360	rhoptry kinase family protein ROP24 (incomplete catalytic triad)	1	0.333333	0	0.333333	0.61	0.6	0	0	1	0	0	4	0	0
S7UMQ6	TGGT1_254050	optic atrophy 3 protein (opa3) protein	1	0.333333	0	0.333333	1.19	1.16	0	0	1	0	0	0	0	0
S7UM53	TGGT1_254620	ribosomal protein RPL39	1	4.66667	0	4.66667	0.73	0.73	0	0	6	5	3	7	2	5
A0A125YYI5	TGGT1_254720	dense granule protein GRA8	1	0.333333	0	0.333333	0.93	0.91	0	0	0	1	0	0	0	1
S7W7S7	TGGT1_257350	putative eukaryotic translation initiation factor	1	0.333333	0	0.333333	0.97	0.95	0	0	0	1	0	1	0	0
S7UZ38	TGGT1_257990	putative heat shock protein 101	1	4.33333	0	4.33333	0.54	0.54	0	0	5	5	3	19	0	6
S7UY96	TGGT1_262050	rhoptry kinase family protein ROP39	1	5.66667	0	5.66667	1.26	1.2	0	0	5	5	7	7	0	5
A0A125YIN4	TGGT1_262380	putative elongation factor Tu	1	0.333333	0	0.333333	0.93	0.91	0	0	0	1	0	0	0	1
A0A125YMZ9	TGGT1_262960	putative U1 snRNP-associated protein Usp106	1	16.6667	0	16.6667	0.66	0.62	0	0	13	17	20	24	5	33
S7UY71	TGGT1_263040	ribosomal protein RPS16	1	6.33333	0	6.33333	0.67	0.66	0	0	10	5	4	11	4	4
S7WDG5	TGGT1_263130	putative citrate synthase	1	0.333333	0	0.333333	1.32	1.25	0	0	0	0	1	0	0	0
S7W6D1	TGGT1_263700	ribosomal protein RPS14	1	10.6667	0	10.6667	0.58	0.57	0	0	10	14	8	12	9	13
S7UGS1	TGGT1_264820	RbAp48	1	0.333333	0	0.333333	1.19	1.16	0	0	1	0	0	0	0	0
S7UGV1	TGGT1_265090	hypothetical protein	1	0.666667	0	0.666667	1.18	1.14	0	0	0	1	1	0	0	1
A0A125YJG1	TGGT1_266060	ribosomal protein RPSA	1	0.666667	0	0.666667	1.02	0.98	0	0	1	0	1	2	0	0
A0A125YYY2	TGGT1_266070	ribosomal protein RPL31	1	4.33333	0	4.33333	0.77	0.77	0	0	5	5	3	5	2	5
A0A125YWG4	TGGT1_266960	beta-tubulin	1	9.66667	0	9.66667	0.44	0.44	0	0	9	13	7	9	11	20
S7UHC3	TGGT1_266990	beta-COP	1	2	0	2	0.72	0.62	0	0	5	0	1	9	0	0
S7VPP6	TGGT1_267060	ribosomal protein RPL14	1	0.333333	0	0.333333	0.72	0.69	0	0	0	0	1	1	0	2
A0A125YTP3	TGGT1_267400	ribosomal protein RPL32	1	6	0	6	0.63	0.62	0	0	6	6	6	7	5	7
S7WKZ1	TGGT1_269180	MIF4G domain-containing protein	1	0.333333	0	0.333333	1.21	1.17	0	0	0	1	0	0	0	0
S7WDK9	TGGT1_269190	glyceraldehyde-3-phosphate dehydrogenase GAPDH2	1	0.333333	0	0.333333	0.52	0.51	0	0	1	0	0	1	1	1
S7V3X7	TGGT1_269885A	rhoptry metalloprotease toxolysin TLN1	1	1	0	1	0.48	0.42	0	0	0	3	0	4	0	5
S7V482	TGGT1_270240	MAG1 protein	1	0.333333	0	0.333333	1.21	1.17	0	0	0	1	0	0	0	0
S7V498	TGGT1_270380	ribosomal protein RPS13	1	8	0	8	0.98	0.95	0	0	13	7	4	10	2	5
S7WD91	TGGT1_270770	PWI domain-containing protein	1	7.66667	0	7.66667	1.08	0.97	0	0	7	5	11	12	1	6
A0A125YVU5	TGGT1_271050	SAG-related sequence SRS34A	1	0.333333	0	0.333333	0.38	0.37	0	0	0	1	0	1	1	4
S7V3E5	TGGT1_273370	putative coatomer gamma 2-subunit protein	1	2	0	2	0.75	0.68	0	0	3	3	0	8	0	0
A0A125YVE2	TGGT1_273460	eukaryotic translation initiation factor 3 subunit 6 interacting protein	1	8.33333	0	8.33333	1.06	1.06	0	0	10	9	6	16	0	5
A0A125YP12	TGGT1_273760	heat shock protein HSP70	1	15	0	15	0.66	0.66	0	0	19	14	12	32	4	19
S7V4B2	TGGT1_273870	SWI2/SNF2 ISWI-like (AT hook)	1	0.333333	0	0.333333	1.19	1.16	0	0	1	0	0	0	0	0
S7UZN8	TGGT1_278830	glucose-6-phosphate 1-dehydrogenase	1	0.333333	0	0.333333	0.96	0.94	0	0	1	0	0	1	0	0
S7UZI5	TGGT1_278870	myosin F	1	2.33333	0	2.33333	0.29	0.27	0	0	1	4	2	10	4	10
A0A125YPV8	TGGT1_285230	PRP38 family protein	1	1.33333	0	1.33333	0.64	0.58	0	0	2	0	2	3	0	5
S7W358	TGGT1_286420A	putative elongation factor 1-alpha (EF-1-ALPHA)	1	23.3333	0	23.3333	0.76	0.75	0	0	23	29	18	23	11	27
S7UNY1	TGGT1_286420B	putative elongation factor 1-alpha (EF-1-ALPHA)	1	11.3333	0	11.3333	0.66	0.4	0	0	0	22	12	0	11	17
S7VWS9	TGGT1_286590	microtubule associated protein SPM2	1	0.333333	0	0.333333	0.43	0.42	0	0	0	1	0	0	2	1
A0A125YVB6	TGGT1_288380	heat shock protein HSP90	1	4.33333	0	4.33333	0.64	0.63	0	0	5	4	4	7	3	5
S7UPG6	TGGT1_288400	LETM1 family protein	1	0.333333	0	0.333333	1.19	1.16	0	0	1	0	0	0	0	0
A0A125YSQ3	TGGT1_288720	ribosomal protein RPL10	1	7	0	7	0.84	0.84	0	0	9	8	4	6	3	7
A0A125YQV7	TGGT1_288860	RuvB family 2 protein	1	0.666667	0	0.666667	1.52	1.47	0	0	0	1	1	0	0	0
A0A125YNY4	TGGT1_289750	ribosomal-ubiquitin protein RPL40	1	1	0	1	0.61	0.57	0	0	2	0	1	2	1	2
A0A125YIM0	TGGT1_289830	putative eukaryotic initiation factor-3, delta subunit	1	0.333333	0	0.333333	1.19	1.16	0	0	1	0	0	0	0	0
A0A125YNP2	TGGT1_290660	RNA recognition motif-containing protein	1	0.333333	0	0.333333	1.21	1.17	0	0	0	1	0	0	0	0
A0A125YL31	TGGT1_291850	ribosomal protein RPS30	1	0.666667	0	0.666667	0.39	0.37	0	0	2	0	0	5	1	2
A0A125YFZ7	TGGT1_293590	putative 3-oxoacyl-acyl-carrier protein synthase I/II	1	0.333333	0	0.333333	0.93	0.91	0	0	0	1	0	0	0	1
S7UIR1	TGGT1_293630	hypothetical protein	1	10.6667	0	10.6667	0.75	0.7	0	0	12	7	13	15	5	12
A0A125YXE7	TGGT1_294620	putative eukaryotic initiation factor-3, subunit 8	1	15	0	15	0.86	0.86	0	0	20	14	11	21	5	11
S7UIU6	TGGT1_294800B	putative elongation factor 1-alpha (EF-1-ALPHA)	1	12.6667	0	12.6667	0.67	0.39	0	0	0	24	14	0	11	22
A0A125YQZ7	TGGT1_299050	ribosomal protein RPL17	1	6	0	6	0.97	0.95	0	0	9	6	3	11	0	5
A0A125YGU0	TGGT1_299780	hypothetical protein	1	0.666667	0	0.666667	1.4	1.36	0	0	1	1	0	0	0	0
S7UGY0	TGGT1_300310	26S proteasome regulatory subunit, S6a family AAA ATpase	1	0.333333	0	0.333333	1.21	1.17	0	0	0	1	0	0	0	0
S7W2W1	TGGT1_304720	hypothetical protein	1	0.333333	0	0.333333	1.06	1.01	0	0	0	0	1	1	0	0
S7VQM1	TGGT1_305270	hypothetical protein	1	7.33333	0	7.33333	0.39	0.32	0	0	10	2	10	31	3	21
S7UI80	TGGT1_306330	phospholipase	1	0.333333	0	0.333333	0.96	0.94	0	0	1	0	0	1	0	0
A0A125YX85	TGGT1_308090	rhoptry protein ROP5	1	26.6667	0	26.6667	0.72	0.71	0	0	31	29	20	40	11	28
S7W102	TGGT1_308890	transcription elongation factor SPT6	1	0.333333	0	0.333333	0.82	0.8	0	0	0	1	0	2	0	0
S7W7M9	TGGT1_308920	splicing factor U2AF protein	1	12	0	12	0.83	0.61	0	0	12	3	21	14	5	16
A0A125YTH4	TGGT1_309820	ribosomal protein RPL11	1	6.33333	0	6.33333	0.69	0.69	0	0	9	6	4	12	3	5
S7W8Q7	TGGT1_311470	rhoptry neck protein RON5	1	0.333333	0	0.333333	0.76	0.74	0	0	0	1	0	0	0	2
A0A125YJG4	TGGT1_311720	chaperonin protein BiP	1	21.6667	0	21.6667	0.88	0.88	0	0	23	24	18	29	4	25
A0A125YJR6	TGGT1_312090	ribosomal protein RPL23	1	5.66667	0	5.66667	0.7	0.69	0	0	6	8	3	4	3	9
A0A125YQ57	TGGT1_312270	rhoptry protein ROP13	1	0.666667	0	0.666667	1.4	1.36	0	0	1	1	0	0	0	0
A0A125YKC5	TGGT1_312280	putative pre-mRNA-splicing factor ATP-dependent RNA helicase	1	0.333333	0	0.333333	1.21	1.17	0	0	0	1	0	0	0	0
S7W1J2	TGGT1_313190	Rab18/RabC-family small GTPase	1	0.666667	0	0.666667	0.8	0.78	0	0	1	1	0	0	1	0
A0A125YKB3	TGGT1_313380	hypothetical protein	1	0.333333	0	0.333333	0.76	0.74	0	0	0	1	0	0	0	2
S7UL74	TGGT1_316400B	alpha tubulin TUBA1	1	9	0	9	0.51	0.51	0	0	10	10	7	8	9	15
S7UGQ9	TGGT1_317720	putative eukaryotic translation initiation factor 3 subunit 7	1	2.33333	0	2.33333	0.42	0.36	0	0	2	5	0	10	0	8
S7VSV0	TGGT1_319560	microneme protein MIC3	1	0.666667	0	0.666667	0.52	0.49	0	0	2	0	0	2	0	4
S7UJD1	TGGT1_319710	kinesin motor domain-containing protein	1	0.333333	0	0.333333	1.21	1.17	0	0	0	1	0	0	0	0
S7UK80	TGGT1_319850	splicing factor U2AF family SnRNP auxilary factor large subunit, RRM domain-containing protein	1	1	0	1	1.12	1.12	0	0	1	1	1	1	0	1
S7V3T7	TGGT1_324600	heat shock protein	1	0.333333	0	0.333333	0.36	0.35	0	0	0	1	0	0	0	8
S7UFX0	TGGT1_359490	elongation factor 1-alpha	1	12.3333	0	12.3333	0.68	0.4	0	0	0	23	14	0	11	20
A0A125YM50	TGGT1_363030	rhoptry protein ROP8	1	17.6667	0	17.6667	0.84	0.84	0	0	21	19	13	20	8	13
S7UG16	TGGT1_411430	rhoptry protein ROP5	1	17.6667	0	17.6667	0.72	0.72	0	0	20	21	12	30	6	18
S7VNC9	TGGT1_411760	actin	1	11.6667	0	11.6667	0.22	0.21	0	0	9	13	13	2	48	18
